# Multimodal physical evidence uncovers interpretable gene regulatory networks for perturbation prediction

**DOI:** 10.64898/2026.06.05.729520

**Authors:** Zhiwen Yang, Sikai Huang, Ge Bai, Jintong Dong, Jue Wang, Stan Z. Li

**Affiliations:** AI Laboratory, Research Center for Industries of the Future, Westlake University, Hangzhou, China; School of Mathematics, Yangzhou University, Yangzhou, China; College of Computer and Information Science, Fujian Agriculture and Forestry University, Fuzhou, China; School of Future Technology, Dalian University of Technology, Dalian, China; College of Biotechnology and Pharmaceutical Engineering, Nanjing Tech University, Nanjing, China

## Abstract

Gene regulatory networks govern cell fate transitions through dynamic causal mechanisms^1^. Since exhaustively mapping this vast perturbation space experimentally is prohibitive^2^, scalable computational models are essential. Yet, current frameworks fall short because they infer statistical co-expression rather than physical mechanisms, remain blind to non-canonical regulators lacking classical DNA-binding motifs, and fail to generalize across unseen perturbation factors or cell lines. Here we show that a multimodal biophysical framework, VitaGRN, overcomes these barriers by constructing a biophysical regulatory scaffold from multimodal evidence and propagating interactions to capture non-canonical regulators. By leveraging structurally aligned protein embeddings, VitaGRN predicts zero-shot perturbation responses and uncovers non-canonical translational control programs. Notably, VitaGRN demonstrates robust generalization across unseen factors, cell lines, and developmental transitions. Ultimately, VitaGRN generates a confidence-calibrated virtual perturbation atlas spanning over a thousand factors. This resource reframes gene regulatory networks from static correlation graphs into dynamically generalizable and mechanistically transparent models, streamlining wet-lab candidate prioritization.
