## Supplementary material for "Multimodal physical evidence uncovers interpretable gene regulatory networks for perturbation prediction": Source Data for Figure 1

### Sheet: ed_fig1
Tier	Edges	TFs	Density
Tier 4 +ENCODE ChIP-seq	930077	1295	0.0328128
Tier 3 functional all	54794	1258	0.00535552
Tier 2 BroadGRN motif-filtered	15719	328	0.0150656
Tier 1 CollecTRI curated	44813	1170	0.00578838
