## Supplementary material for "Multimodal physical evidence uncovers interpretable gene regulatory networks for perturbation prediction": Source Data for Figure 2

### Sheet: ed_fig2
Model	Full T1	Full T2	Full T3	Full T4	S1 T1	S1 T2	S1 T3	S1 T4	S2 T1	S2 T2	S2 T3	S2 T4	S3 T1	S3 T2	S3 T3	S3 T4
VitaGRN	2	14	2	2	1	1	1	1	1	1	1	1	3	3	3	1
scGNN	5	3	5	4	4	4	4	4	3	4	4	4	1	2	2	3
Spearman CLR	7	5	6	6	6	6	6	6	6	5	5	5	4	4	4	4
PORTIA	16	17	17	17	3	3	3	3	4	2	3	3	2	1	1	2
scPRINT	1	1	1	1	2	2	2	2	2	3	2	2	20	20	20	20
GENIE3	10	9	10	10	5	5	5	7	5	6	6	6	5	5	5	7
WGCNA-TOM	8	6	7	7	7	8	7	8	7	7	7	8	6	9	9	11
Geneformer	3	2	3	3	16	11	13	11	16	15	15	11	12	7	7	5
DAZZLE	14	15	15	15	8	7	8	9	9	8	9	10	7	6	6	8
PC	12	11	12	12	9	9	9	10	8	9	8	9	8	12	12	13
DeepSEM	11	10	11	11	12	14	14	14	14	12	13	14	9	8	8	9
DeepRIG	17	13	14	14	11	10	10	12	12	10	10	12	10	10	10	10
