## Supplementary material for "Multimodal physical evidence uncovers interpretable gene regulatory networks for perturbation prediction": Source Data for Figure 3

### Sheet: ed_fig3
tf	pcc_no_grn	pcc_full_grn	delta_pcc	pred_abs
AARS	0.799814	0.831886	0.0320724	0.0277343
AATF	0.717976	0.856908	0.138932	0.022348
ACTB	0.160869	0.173045	0.0121758	0.0309242
ACTR8	0.23814	0.421557	0.183417	0.0188768
ANKRD11	-0.0698225	0.0030513	0.0728738	0.0283498
AP2S1	0.527011	0.456497	-0.0705143	0.023765
ARIH1	0.280139	0.212047	-0.0680925	0.0259177
ATF5	0.506423	0.626467	0.120044	0.0225688
ATP6V1A	0.342127	0.331823	-0.0103048	0.0300923
ATRIP	0.441219	0.359508	-0.0817111	0.0229045
BNIP1	0.503558	0.526016	0.0224578	0.0316209
BRD8	0.271382	0.251424	-0.0199586	0.0277024
BUD13	0.696268	0.76315	0.0668823	0.0236278
C14ORF178	0.627273	0.672167	0.0448934	0.021282
CBLL1	0.0828562	0.0680482	-0.0148079	0.0331489
CCNH	0.591161	0.602138	0.010977	0.0223175
CCT3	0.674628	0.534321	-0.140307	0.0352996
CDC5L	0.749809	0.75333	0.00352095	0.0360083
CDC6	0.6341	0.449828	-0.184272	0.0172283
CENPK	0.377373	0.410512	0.0331383	0.0292516
CHEK1	0.511857	0.415442	-0.0964147	0.0224331
CHERP	0.394174	0.408428	0.014254	0.028051
CHMP2A	0.601484	0.609278	0.00779421	0.035762
CMTR1	-0.281112	-0.219718	0.0613934	0.0209794
COG3	0.36956	0.419586	0.0500255	0.0273923
COPZ1	0.780668	0.794629	0.013961	0.0222289
COX15	0.5153	0.551531	0.0362318	0.0172467
COX17	0.333827	0.336888	0.00306047	0.0225491
COX7C	0.45609	0.344773	-0.111317	0.0234487
CPSF1	0.360556	0.332683	-0.0278729	0.0291452
CPSF3	0.517899	0.459679	-0.0582202	0.0290909
CPSF4	0.455692	0.446331	-0.00936148	0.0268107
CSE1L	0.466693	0.472187	0.00549377	0.0218313
CYCS	0.340845	0.368586	0.0277411	0.0268753
DAD1	0.155828	0.141214	-0.0146143	0.0256949
DAP3	0.360383	0.472097	0.111714	0.0211799
DDX52	0.583543	0.704172	0.12063	0.0252527
DHDDS	0.557414	0.638833	0.0814186	0.0194929
DHODH	0.123186	0.170231	0.0470451	0.0233394
DHX36	0.262165	0.240113	-0.0220517	0.0188141
DHX37	0.570108	0.759631	0.189522	0.0293789
DIMT1	0.802082	0.819851	0.0177686	0.0375473
DNAJC8	0.30164	0.246718	-0.0549218	0.0304735
DNTTIP2	0.735153	0.782559	0.0474063	0.0282265
DRAP1	0.158407	0.128197	-0.0302097	0.0301592
EIF1AX	0.526935	0.537527	0.010592	0.0294332
EIF2B2	0.89186	0.949693	0.0578332	0.0367724
EIF2B4	0.794582	0.911602	0.11702	0.0357175
EIF3F	0.289346	0.265737	-0.0236092	0.0308188
EIF3H	0.414655	0.390072	-0.0245834	0.0316213
EIF3J	0.371692	0.349057	-0.0226353	0.0340233
EIF4E	0.469656	0.366843	-0.102813	0.0333998
EIF6	0.662398	0.696241	0.0338435	0.0295794
ERCC2	0.331369	0.434489	0.10312	0.0237321
ETF1	0.642179	0.807815	0.165636	0.0398008
EXOC7	0.429692	0.505954	0.0762615	0.0180748
FASTKD5	0.222594	0.222957	0.00036254	0.0200728
GATA1	0.43127	0.459049	0.0277793	0.0296608
GFER	0.559596	0.632657	0.0730612	0.0240304
GINS3	0.529007	0.385598	-0.143409	0.0309724
GTF2B	0.434014	0.423943	-0.010071	0.0241901
GTF2E2	0.505659	0.524962	0.0193031	0.0312966
GTF2F2	0.497816	0.53793	0.0401141	0.0363967
HEATR1	0.7753	0.70519	-0.07011	0.0364211
HNRNPC	0.433274	0.408586	-0.0246884	0.0263225
HNRNPU	0.279334	0.283229	0.00389502	0.0236473
HSF1	0.200897	0.175363	-0.025534	0.0275319
HUWE1	0.27852	0.312131	0.0336107	0.017095
ICE1	0.447829	0.344895	-0.102934	0.0244726
ILF2	0.0123524	0.0614371	0.0490847	0.0345985
ILF3	0.178612	0.204026	0.0254141	0.0242927
IMPDH2	0.111959	0.0584692	-0.05349	0.0269748
INTS2	0.709563	0.724416	0.0148532	0.0337165
INTS4	0.694304	0.739831	0.0455271	0.027358
INTS8	0.618753	0.638912	0.0201583	0.0216141
ISG20L2	0.668061	0.743431	0.07537	0.0221955
KANSL1	0.264391	0.34436	0.0799689	0.0232991
KANSL3	0.270561	0.299943	0.0293825	0.0245352
KAT8	0.0814554	0.12843	0.0469744	0.0210496
LAS1L	0.518393	0.532277	0.0138834	0.0202041
LIN54	0.0147616	0.0299711	0.0152095	0.0174252
LRPPRC	0.341096	0.305926	-0.0351697	0.0219486
LSM4	0.724356	0.731256	0.00690068	0.0412745
LSM5	0.636063	0.642486	0.00642367	0.040271
LSM7	0.762846	0.75286	-0.00998574	0.0384494
MAGOH	0.579627	0.516557	-0.0630702	0.0320706
MDN1	0.00635867	0.198896	0.192538	0.027234
MED26	0.366573	0.371068	0.00449581	0.02844
MED6	0.863813	0.943253	0.07944	0.0383502
MED7	0.877959	0.955691	0.077732	0.0419568
METTL16	0.107432	0.196821	0.0893892	0.0297333
MEX3A	0.18013	0.135472	-0.0446579	0.0216297
MRPL33	0.501006	0.611917	0.110911	0.0223335
MRPL36	0.581853	0.652447	0.0705934	0.0187573
MRPL43	0.385725	0.416594	0.0308698	0.0195198
MRPL54	0.345458	0.462539	0.117081	0.0149214
NAT10	0.595442	0.63597	0.0405273	0.0288015
NBAS	0.380955	0.383997	0.00304196	0.0232789
NDUFA2	0.370452	0.388162	0.01771	0.0230503
NDUFAB1	0.542504	0.438725	-0.103779	0.0176546
NDUFB4	0.226671	0.182261	-0.0444097	0.0269968
NOB1	0.462552	0.521056	0.0585036	0.0260801
NOC4L	0.593079	0.638963	0.0458837	0.0334295
NOL8	0.581142	0.67903	0.0978879	0.0242313
NOP10	0.558961	0.598554	0.0395922	0.0328484
NOP16	0.854441	0.854725	0.000284097	0.0406124
NRF1	0.13171	0.0515892	-0.080121	0.0165246
NSA2	0.569766	0.644401	0.0746349	0.0326917
NUBP1	0.373951	0.330323	-0.0436277	0.0289236
NUDC	0.232972	0.246705	0.0137326	0.0244158
NUDCD3	0.423891	0.373942	-0.0499493	0.0219303
NUDT21	0.361566	0.45511	0.0935442	0.0241759
NUF2	0.810405	0.832236	0.0218308	0.0248652
NUMA1	0.575195	0.552628	-0.0225678	0.0214018
OGFOD1	0.160306	0.178511	0.0182054	0.0240413
PAXBP1	0.557923	0.546871	-0.0110524	0.0286277
PCID2	0.169844	0.106233	-0.0636116	0.0217459
PDCD11	0.838277	0.813052	-0.0252248	0.0347039
PDCD2	0.249179	0.215029	-0.0341494	0.0226788
PGAM1	0.0810409	0.0550626	-0.0259782	0.033714
PGD	0.244235	0.271244	0.0270089	0.0233403
PHF5A	0.604206	0.697186	0.0929795	0.030949
POLA2	0.61442	0.659041	0.0446215	0.0273488
POLE	0.829301	0.855543	0.0262418	0.0314826
POLR1E	0.420589	0.463276	0.0426866	0.0229908
POLR2B	0.757611	0.846883	0.0892717	0.0303862
POLR2F	0.61471	0.761907	0.147197	0.0350721
POLR2H	0.692656	0.823008	0.130352	0.0405689
POLR3B	0.338926	0.373804	0.0348789	0.0299485
POLR3C	0.108049	0.180205	0.0721557	0.0241577
POP1	0.546781	0.331413	-0.215367	0.0182203
POP5	0.62818	0.642819	0.0146391	0.0269424
PPIL4	0.729529	0.699288	-0.0302419	0.0281425
PPP1R8	0.275064	0.223094	-0.0519705	0.0226669
PPRC1	0.0876043	0.0462478	-0.0413564	0.0157759
PRELID3B	0.630313	0.452062	-0.178252	0.0164081
PRIM1	0.574789	0.667568	0.0927795	0.0255861
PRRC2A	0.0960016	0.0908595	-0.00514207	0.0278893
PSMC6	0.80434	0.850938	0.0465976	0.036399
PSMD6	0.862119	0.902988	0.0408685	0.0317495
PSMG3	0.357796	0.479731	0.121935	0.0244887
PSMG4	0.105707	0.201586	0.0958785	0.0242015
PWP2	0.612737	0.627573	0.0148361	0.0328497
RAD51C	0.442791	0.432516	-0.0102749	0.0220021
RAE1	0.484816	0.466152	-0.018664	0.0215911
RBBP8	0.532679	0.527491	-0.0051877	0.0247169
RBM19	0.297078	0.314125	0.017047	0.0280614
RBM25	0.522639	0.615137	0.0924978	0.0298928
RBM8A	0.490671	0.476539	-0.0141316	0.0297119
RBMX	0.428923	0.485224	0.0563008	0.031771
RCC1	0.359375	0.325067	-0.0343082	0.0239236
RFC3	0.713833	0.80671	0.0928768	0.025653
RINT1	0.381413	0.348882	-0.032531	0.0184084
RNMT	0.0351311	-0.0124874	-0.0476185	0.0317697
RNPC3	0.287539	0.308306	0.020767	0.0231201
RPL10A	0.860858	0.885537	0.0246784	0.0459153
RPL11	0.90153	0.877525	-0.0240052	0.0468732
RPL13	0.899568	0.956659	0.0570908	0.0354919
RPL13A	0.522324	0.568386	0.0460628	0.0388119
RPL18A	0.721988	0.736053	0.0140647	0.0479619
RPL19	0.895729	0.926415	0.0306864	0.0408074
RPL21	0.906761	0.95227	0.0455082	0.0460301
RPL27	0.823663	0.83851	0.0148464	0.0566705
RPL27A	0.898181	0.938376	0.0401947	0.0546144
RPL30	0.905496	0.947963	0.0424661	0.0485612
RPL35	0.804465	0.839752	0.0352867	0.0455061
RPLP0	0.800807	0.854634	0.0538264	0.0386621
RPS15	0.629308	0.653174	0.0238665	0.0442476
RPS16	0.79347	0.808639	0.0151695	0.0472179
RPS19	0.916806	0.948344	0.0315379	0.0473051
RPS23	0.885702	0.882884	-0.00281751	0.057624
RPS26	0.785366	0.812625	0.0272598	0.049165
RPS6	0.855109	0.863755	0.00864632	0.0536473
RPS7	0.896244	0.920026	0.0237818	0.060067
SDE2	0.352248	0.268083	-0.0841656	0.0222338
SEC61A1	0.455225	0.397928	-0.0572965	0.0253299
SF3A1	0.670056	0.689672	0.0196159	0.0295158
SNIP1	0.509581	0.490451	-0.0191299	0.028692
SNRNP48	0.540655	0.595284	0.0546293	0.0184437
SNRPB	0.873275	0.925733	0.0524579	0.0415824
SNRPC	0.574887	0.629379	0.0544919	0.0317502
SON	0.554535	0.534671	-0.0198639	0.0272279
SRSF1	0.382445	0.425118	0.0426726	0.0330536
SRSF2	0.358549	0.3541	-0.00444865	0.0353847
SSU72	0.446002	0.375802	-0.0701997	0.0268329
SUGP1	0.109764	0.126241	0.0164766	0.0301994
SUPT5H	0.787404	0.812846	0.025442	0.0256028
SUPV3L1	0.332858	0.336161	0.00330258	0.0258743
SYMPK	0.491234	0.468619	-0.0226147	0.0234225
TFIP11	0.457464	0.495793	0.0383283	0.0325344
THAP1	0.311125	0.352297	0.0411721	0.0221754
THOC1	0.417668	0.365174	-0.0524937	0.031814
TIMM23B	0.760536	0.897783	0.137248	0.0253951
TNPO3	0.199953	0.205295	0.00534268	0.0244655
TOMM22	0.232983	0.17326	-0.0597226	0.0250837
TOP1	0.253963	0.226913	-0.0270498	0.0282345
TPR	0.585038	0.593147	0.00810926	0.0295051
TRPM7	0.531595	0.45738	-0.0742152	0.0188508
TTK	0.364245	0.523595	0.15935	0.0316151
UBA1	0.271399	0.27277	0.0013714	0.02094
UBA3	-0.00854241	-0.0414341	-0.0328917	0.0168949
UBA52	0.60917	0.617971	0.00880043	0.0390636
UFM1	0.208814	0.15859	-0.0502232	0.030349
UQCRB	0.361899	0.364187	0.002288	0.0240886
USP39	0.538786	0.548087	0.0093008	0.0296247
UTP18	0.513855	0.571528	0.0576731	0.0360973
UTP20	0.54628	0.674728	0.128448	0.027542
UXT	0.598736	0.604951	0.00621586	0.0259643
VPS28	0.671852	0.705447	0.033595	0.0333195
VPS29	0.238718	0.260333	0.0216147	0.0320478
WBP11	0.618641	0.61276	-0.00588086	0.0224535
WDR74	0.626356	0.66078	0.0344238	0.0241422
WDR75	0.78997	0.727041	-0.062929	0.031439
YEATS4	-0.00279218	0.0964531	0.0992453	0.0286323
ZC3H18	0.154678	0.135864	-0.0188135	0.0322616
ZMAT5	0.261589	0.323728	0.0621392	0.0321432
ZNF207	0.51289	0.511571	-0.00131909	0.0198052
ZNF574	0.0561715	0.00846723	-0.0477042	0.0157002
