## Supplementary material for "Multimodal physical evidence uncovers interpretable gene regulatory networks for perturbation prediction": Source Data for Figure 5

### Sheet: ed_fig5
query_tf	pcc_delta	deg20_pcc	direction_accuracy	protrek_distance	distance_bin
AARS	0.831886	0.979895	0.992	0.21844	Q1(close)
AATF	0.856908	0.981276	1	0.348929	Q2
ACTB	0.173045	0.479547	0.696	0.401945	Q3
ACTR8	0.421557	0.532175	0.804	0.420308	Q4(far)
ANKRD11	0.0030513	0.39359	0.452	0.36818	Q3
AP2S1	0.456497	0.626318	0.876	0.426537	Q4(far)
ARIH1	0.212047	0.426712	0.684	0.383304	Q3
ATF5	0.626467	0.919519	0.944	0.337964	Q2
ATP6V1A	0.331823	0.575889	0.744	0.34654	Q2
ATRIP	0.359508	0.231773	0.844	0.32925	Q2
BNIP1	0.526016	0.672681	0.888	0.462315	Q4(far)
BRD8	0.251424	0.531629	0.692	0.333188	Q2
BUD13	0.76315	0.955262	0.976	0.356291	Q3
C14ORF178	0.672167	0.825884	0.96	0.427679	Q4(far)
CBLL1	0.0680482	0.412076	0.468	0.418654	Q4(far)
CCNH	0.602138	0.898495	0.916	0.345499	Q2
CCT3	0.534321	0.728146	0.892	0.103075	Q1(close)
CDC5L	0.75333	0.844941	0.956	0.346623	Q2
CDC6	0.449828	0.644881	0.876	0.242823	Q1(close)
CENPK	0.410512	0.573892	0.804	0.35659	Q3
CHEK1	0.415442	0.530722	0.88	0.368562	Q3
CHERP	0.408428	0.236564	0.772	0.312074	Q2
CHMP2A	0.609278	0.642372	0.94	0.0754377	Q1(close)
CMTR1	-0.219718	0.207423	0.276	0.365518	Q3
COG3	0.419586	0.836116	0.84	0.378334	Q3
COPZ1	0.794629	0.96518	0.984	0.352369	Q3
COX15	0.551531	0.707901	0.896	0.458044	Q4(far)
COX17	0.336888	0.550459	0.772	0.46272	Q4(far)
COX7C	0.344773	0.62278	0.832	0.389304	Q3
CPSF1	0.332683	0.800769	0.812	0.213869	Q1(close)
CPSF3	0.459679	0.803218	0.856	0.285025	Q2
CPSF4	0.446331	0.851225	0.86	0.403466	Q4(far)
CSE1L	0.472187	0.844657	0.82	0.216521	Q1(close)
CYCS	0.368586	0.540936	0.84	0.408898	Q4(far)
DAD1	0.141214	-0.142237	0.592	0.503045	Q4(far)
DAP3	0.472097	0.794179	0.84	0.389694	Q3
DDX52	0.704172	0.966758	0.984	0.211029	Q1(close)
DHDDS	0.638833	0.392886	0.936	0.422414	Q4(far)
DHODH	0.170231	0.547813	0.588	0.514441	Q4(far)
DHX36	0.240113	0.377631	0.624	0.243796	Q1(close)
DHX37	0.759631	0.954459	0.98	0.242999	Q1(close)
DIMT1	0.819851	0.989678	1	0.388368	Q3
DNAJC8	0.246718	0.0755038	0.708	0.416508	Q4(far)
DNTTIP2	0.782559	0.90269	0.996	0.281905	Q1(close)
DRAP1	0.128197	-0.198505	0.604	0.306442	Q2
EIF1AX	0.537527	0.805538	0.884	0.343416	Q2
EIF2B2	0.949693	0.993586	1	0.183327	Q1(close)
EIF2B4	0.911602	0.981427	1	0.338905	Q2
EIF3F	0.265737	0.570527	0.716	0.381974	Q3
EIF3H	0.390072	0.805129	0.752	0.338523	Q2
EIF3J	0.349057	0.804786	0.756	0.409205	Q4(far)
EIF4E	0.366843	0.664676	0.744	0.368152	Q3
EIF6	0.696241	0.948443	0.96	0.404713	Q4(far)
ERCC2	0.434489	0.738434	0.844	0.381292	Q3
ETF1	0.807815	0.974955	1	0.312354	Q2
EXOC7	0.505954	0.882455	0.908	0.403952	Q4(far)
FASTKD5	0.222957	0.175848	0.72	0.452346	Q4(far)
GATA1	0.459049	0.751185	0.776	0.407388	Q4(far)
GFER	0.632657	0.934288	0.948	0.435932	Q4(far)
GINS3	0.385598	0.906614	0.792	0.139232	Q1(close)
GTF2B	0.423943	0.500955	0.84	0.516418	Q4(far)
GTF2E2	0.524962	0.810212	0.916	0.307409	Q2
GTF2F2	0.53793	0.886985	0.876	0.356775	Q3
HEATR1	0.70519	0.821945	0.948	0.181843	Q1(close)
HNRNPC	0.408586	0.714919	0.764	0.412673	Q4(far)
HNRNPU	0.283229	-0.111041	0.744	0.37865	Q3
HSF1	0.175363	-0.00666462	0.688	0.401706	Q3
HUWE1	0.312131	0.553991	0.764	0.365507	Q3
ICE1	0.344895	0.689932	0.812	0.275523	Q1(close)
ILF2	0.0614371	0.599073	0.556	0.398251	Q3
ILF3	0.204026	0.773922	0.64	0.3688	Q3
IMPDH2	0.0584692	0.11196	0.584	0.403654	Q4(far)
INTS2	0.724416	0.895101	0.96	0.196626	Q1(close)
INTS4	0.739831	0.962136	0.984	0.18182	Q1(close)
INTS8	0.638912	0.759556	0.932	0.298201	Q2
ISG20L2	0.743431	0.984176	0.984	0.406687	Q4(far)
KANSL1	0.34436	0.766243	0.764	0.283403	Q1(close)
KANSL3	0.299943	0.787543	0.712	0.385256	Q3
KAT8	0.12843	0.792203	0.612	0.409348	Q4(far)
LAS1L	0.532277	0.886287	0.876	0.433645	Q4(far)
LIN54	0.0299711	-0.135252	0.524	0.395375	Q3
LRPPRC	0.305926	0.802424	0.792	0.392648	Q3
LSM4	0.731256	0.820189	0.964	0.176551	Q1(close)
LSM5	0.642486	0.930054	0.968	0.161066	Q1(close)
LSM7	0.75286	0.949715	0.992	0.122006	Q1(close)
MAGOH	0.516557	0.84574	0.808	0.304315	Q2
MDN1	0.198896	0.711893	0.664	0.499144	Q4(far)
MED26	0.371068	0.890235	0.804	0.517654	Q4(far)
MED6	0.943253	0.972342	1	0.353135	Q3
MED7	0.955691	0.98794	1	0.318275	Q2
METTL16	0.196821	0.315752	0.644	0.417644	Q4(far)
MEX3A	0.135472	0.110267	0.66	0.410448	Q4(far)
MRPL33	0.611917	0.60217	0.936	0.230797	Q1(close)
MRPL36	0.652447	0.896922	0.952	0.281	Q1(close)
MRPL43	0.416594	0.396109	0.796	0.252699	Q1(close)
MRPL54	0.462539	0.785796	0.916	0.235894	Q1(close)
NAT10	0.63597	0.946267	0.972	0.396601	Q3
NBAS	0.383997	0.324553	0.816	0.284197	Q2
NDUFA2	0.388162	0.0230009	0.772	0.288054	Q2
NDUFAB1	0.438725	0.568541	0.828	0.393839	Q3
NDUFB4	0.182261	0.436352	0.672	0.285391	Q2
NOB1	0.521056	0.896614	0.912	0.401408	Q3
NOC4L	0.638963	0.96552	0.972	0.34877	Q2
NOL8	0.67903	0.96961	0.96	0.247945	Q1(close)
NOP10	0.598554	0.884868	0.936	0.441681	Q4(far)
NOP16	0.854725	0.944583	1	0.362185	Q3
NRF1	0.0515892	-0.387	0.552	0.505873	Q4(far)
NSA2	0.644401	0.943459	0.952	0.427781	Q4(far)
NUBP1	0.330323	0.820146	0.772	0.420915	Q4(far)
NUDC	0.246705	0.469359	0.708	0.41454	Q4(far)
NUDCD3	0.373942	0.701577	0.78	0.392505	Q3
NUDT21	0.45511	0.961869	0.868	0.37758	Q3
NUF2	0.832236	-0.487014	0.996	0.231323	Q1(close)
NUMA1	0.552628	0.338875	0.9	0.321402	Q2
OGFOD1	0.178511	0.482545	0.744	0.440056	Q4(far)
PAXBP1	0.546871	0.743715	0.82	0.327844	Q2
PCID2	0.106233	0.029251	0.612	0.343516	Q2
PDCD11	0.813052	0.9541	0.992	0.327281	Q2
PDCD2	0.215029	0.399894	0.676	0.351971	Q3
PGAM1	0.0550626	0.0379221	0.488	0.455178	Q4(far)
PGD	0.271244	0.719638	0.692	0.473747	Q4(far)
PHF5A	0.697186	0.81845	0.932	0.378163	Q3
POLA2	0.659041	0.877595	0.96	0.37526	Q3
POLE	0.855543	0.990288	0.996	0.158351	Q1(close)
POLR1E	0.463276	0.919317	0.836	0.289223	Q2
POLR2B	0.846883	0.405756	0.972	0.0643814	Q1(close)
POLR2F	0.761907	0.700345	0.968	0.323335	Q2
POLR2H	0.823008	0.873781	0.976	0.290028	Q2
POLR3B	0.373804	0.82247	0.82	0.0570613	Q1(close)
POLR3C	0.180205	0.671896	0.696	0.29995	Q2
POP1	0.331413	0.851474	0.776	0.418204	Q4(far)
POP5	0.642819	0.931596	0.956	0.207411	Q1(close)
PPIL4	0.699288	0.88537	0.948	0.371315	Q3
PPP1R8	0.223094	0.343677	0.704	0.443632	Q4(far)
PPRC1	0.0462478	0.779234	0.468	0.240147	Q1(close)
PRELID3B	0.452062	0.641204	0.796	0.237606	Q1(close)
PRIM1	0.667568	0.805416	0.944	0.407382	Q4(far)
PRRC2A	0.0908595	0.550652	0.58	0.348599	Q2
PSMC6	0.850938	0.989074	0.996	0.236228	Q1(close)
PSMD6	0.902988	0.984787	1	0.162288	Q1(close)
PSMG3	0.479731	0.921344	0.884	0.425237	Q4(far)
PSMG4	0.201586	0.642221	0.688	0.43615	Q4(far)
PWP2	0.627573	0.989581	0.96	0.160542	Q1(close)
RAD51C	0.432516	0.949136	0.808	0.252817	Q1(close)
RAE1	0.466152	0.658563	0.824	0.37321	Q3
RBBP8	0.527491	0.872312	0.904	0.329433	Q2
RBM19	0.314125	0.657975	0.768	0.192366	Q1(close)
RBM25	0.615137	0.791988	0.912	0.305193	Q2
RBM8A	0.476539	0.859844	0.852	0.373439	Q3
RBMX	0.485224	0.734445	0.868	0.388508	Q3
RCC1	0.325067	0.551959	0.752	0.402104	Q3
RFC3	0.80671	0.979113	0.984	0.189149	Q1(close)
RINT1	0.348882	0.481247	0.804	0.345783	Q2
RNMT	-0.0124874	-0.176405	0.424	0.418479	Q4(far)
RNPC3	0.308306	0.796624	0.816	0.403977	Q4(far)
RPL10A	0.885537	0.987019	1	0.314513	Q2
RPL11	0.877525	0.987739	1	0.233976	Q1(close)
RPL13	0.956659	0.991399	1	0.331196	Q2
RPL13A	0.568386	0.580814	0.928	0.295679	Q2
RPL18A	0.736053	0.966921	0.992	0.273345	Q1(close)
RPL19	0.926415	0.991933	1	0.311205	Q2
RPL21	0.95227	0.995503	1	0.269795	Q1(close)
RPL27	0.83851	0.990986	1	0.301912	Q2
RPL27A	0.938376	0.914269	1	0.278831	Q1(close)
RPL30	0.947963	0.985758	1	0.341775	Q2
RPL35	0.839752	0.995027	1	0.328691	Q2
RPLP0	0.854634	0.947034	0.996	0.321335	Q2
RPS15	0.653174	0.941107	0.956	0.279309	Q1(close)
RPS16	0.808639	0.975963	0.996	0.283928	Q1(close)
RPS19	0.948344	0.988372	1	0.246831	Q1(close)
RPS23	0.882884	0.989873	0.996	0.380285	Q3
RPS26	0.812625	0.97616	0.972	0.308291	Q2
RPS6	0.863755	0.802565	1	0.333826	Q2
RPS7	0.920026	0.986672	1	0.232302	Q1(close)
SDE2	0.268083	0.605159	0.756	0.437858	Q4(far)
SEC61A1	0.397928	0.78085	0.796	0.471504	Q4(far)
SF3A1	0.689672	0.875769	0.976	0.26658	Q1(close)
SNIP1	0.490451	0.918534	0.856	0.403293	Q4(far)
SNRNP48	0.595284	0.661538	0.904	0.43626	Q4(far)
SNRPB	0.925733	0.979852	1	0.323493	Q2
SNRPC	0.629379	0.89323	0.96	0.47143	Q4(far)
SON	0.534671	0.487964	0.872	0.365744	Q3
SRSF1	0.425118	0.377548	0.796	0.308035	Q2
SRSF2	0.3541	0.719766	0.764	0.222983	Q1(close)
SSU72	0.375802	0.54135	0.768	0.350392	Q3
SUGP1	0.126241	0.649965	0.56	0.285987	Q2
SUPT5H	0.812846	0.896194	0.972	0.298948	Q2
SUPV3L1	0.336161	-0.0246413	0.868	0.336972	Q2
SYMPK	0.468619	0.87163	0.836	0.272492	Q1(close)
TFIP11	0.495793	0.921186	0.904	0.395573	Q3
THAP1	0.352297	0.603778	0.736	0.386987	Q3
THOC1	0.365174	0.804189	0.776	0.357377	Q3
TIMM23B	0.897783	0.973391	0.996	0.447507	Q4(far)
TNPO3	0.205295	0.259419	0.712	0.168099	Q1(close)
TOMM22	0.17326	-0.270943	0.604	0.395456	Q3
TOP1	0.226913	0.355921	0.728	0.373101	Q3
TPR	0.593147	0.869458	0.892	0.328556	Q2
TRPM7	0.45738	0.388929	0.816	0.444162	Q4(far)
TTK	0.523595	0.551252	0.856	0.351268	Q3
UBA1	0.27277	0.478112	0.72	0.324559	Q2
UBA3	-0.0414341	-0.0568214	0.524	0.270359	Q1(close)
UBA52	0.617971	0.94888	0.964	0.224587	Q1(close)
UFM1	0.15859	-0.240162	0.704	0.35401	Q3
UQCRB	0.364187	0.582178	0.796	0.424341	Q4(far)
USP39	0.548087	0.863686	0.864	0.381099	Q3
UTP18	0.571528	0.798358	0.92	0.264033	Q1(close)
UTP20	0.674728	0.910337	0.948	0.228225	Q1(close)
UXT	0.604951	0.83296	0.908	0.369568	Q3
VPS28	0.705447	0.814736	0.944	0.372288	Q3
VPS29	0.260333	0.376017	0.748	0.417844	Q4(far)
WBP11	0.61276	0.934839	0.9	0.362587	Q3
WDR74	0.66078	0.939926	0.952	0.34258	Q2
WDR75	0.727041	0.892693	0.968	0.263715	Q1(close)
YEATS4	0.0964531	0.543731	0.624	0.386553	Q3
ZC3H18	0.135864	0.458872	0.648	0.322267	Q2
ZMAT5	0.323728	0.672326	0.768	0.427973	Q4(far)
ZNF207	0.511571	0.657573	0.852	0.454831	Q4(far)
ZNF574	0.00846723	0.0318952	0.528	0.298097	Q2
