## Supplementary material for "Multimodal physical evidence uncovers interpretable gene regulatory networks for perturbation prediction": Source Data for Figure 6

### Sheet: ed_fig6
tf	plddt	pcc_delta
AATF	64.81	0.824104
ACTB	95.19	0.164051
ACTR8	86.75	0.284663
ANKRD11	39.22	-0.0398118
AP2S1	97	0.472149
ARIH1	80	0.212047
ATF5	67.56	0.53343
ATP6V1A	90.81	0.332341
ATRIP	68.94	0.394604
BNIP1	80.5	0.53429
BRD8	52.81	0.175006
BUD13	59.94	0.76315
CBLL1	56.59	0.0817951
CCNH	86.38	0.58045
CCT3	89.06	0.540204
CDC5L	74.31	0.741911
CDC6	69.69	0.397825
CENPK	81	0.353435
CHEK1	76.12	0.469017
CHERP	63.22	0.408428
CHMP2A	75.19	0.609278
CMTR1	86.25	-0.219718
COG3	78.38	0.39647
COPZ1	89.31	0.794629
COX15	85.38	0.54619
COX17	72.19	0.355051
COX7C	91.38	0.331533
CPSF1	82.44	0.324052
CPSF3	90.19	0.470659
CPSF4	75.94	0.448265
CSE1L	91.12	0.462687
CYCS	97.94	0.348806
DAD1	95.31	0.146985
DAP3	85	0.384353
DDX52	76.56	0.673027
DHDDS	94.75	0.641721
DHODH	96.12	0.125603
DHX36	82.44	0.240113
DHX37	75.94	0.72517
DIMT1	92	0.819396
DNAJC8	83.75	0.246718
DNTTIP2	53.75	0.760418
DRAP1	73.31	0.1184
EIF1AX	77.94	0.487613
EIF2B2	86.56	0.938844
EIF2B4	76.5	0.867859
EIF3F	73.88	0.265737
EIF3H	72.69	0.390072
EIF3J	68.06	0.349057
EIF4E	90.94	0.397752
EIF6	91	0.719109
ERCC2	87.56	0.331059
ETF1	85.06	0.784779
EXOC7	82.62	0.481889
FASTKD5	78.25	0.222957
GATA1	58.41	0.459049
GFER	76.88	0.632657
GINS3	87.44	0.449301
GTF2B	87.25	0.418886
GTF2E2	68.19	0.515712
GTF2F2	82.69	0.518769
HEATR1	78.62	0.75028
HNRNPC	70.38	0.406089
HNRNPU	64.69	0.280226
HSF1	61.31	0.175363
ICE1	44.34	0.344895
ILF2	89.62	0.0777335
ILF3	66.81	0.213993
IMPDH2	92.12	0.0307502
INTS2	78.56	0.681037
INTS4	83.19	0.692183
INTS8	84.06	0.605842
ISG20L2	72.81	0.743431
KANSL1	50.34	0.270461
KANSL3	60.12	0.200279
KAT8	81.69	0.0733058
LAS1L	62.5	0.587285
LIN54	53.41	0.0299711
LRPPRC	77.06	0.338423
LSM4	75.69	0.731256
LSM5	90.75	0.642486
LSM7	89.44	0.75286
MAGOH	93.75	0.532279
MED26	58.03	0.377052
MED6	75.56	0.925063
MED7	79.25	0.944506
METTL16	78.5	0.176223
MEX3A	64.69	0.171568
MRPL33	91.25	0.54507
MRPL36	71.5	0.624666
MRPL43	82.75	0.359583
MRPL54	73	0.413439
NAT10	78.44	0.636765
NBAS	74.06	0.383997
NDUFA2	84.5	0.38228
NDUFAB1	77.75	0.576128
NDUFB4	94.56	0.140026
NOB1	72.62	0.526828
NOC4L	89.44	0.613523
NOL8	54.78	0.62594
NOP10	94.5	0.598554
NOP16	85.5	0.844741
NRF1	57.53	0.0515892
NSA2	87.69	0.615468
NUBP1	89.69	0.330323
NUDC	81.38	0.232587
NUDCD3	79.44	0.373942
NUDT21	90.38	0.374058
NUF2	89.56	0.836942
NUMA1	64.62	0.570644
OGFOD1	86.81	0.201484
PAXBP1	71.75	0.551259
PCID2	95.56	0.145851
PDCD11	74.44	0.846707
PDCD2	84.81	0.215029
PGAM1	94.38	0.0413303
PGD	96.81	0.26694
PHF5A	89.88	0.663076
POLA2	84.75	0.537892
POLE	79.75	0.857486
POLR1E	82.69	0.263764
POLR2B	89.94	0.76687
POLR2F	78.44	0.634807
POLR2H	84.25	0.685641
POLR3B	89	0.317241
POLR3C	89.06	0.109535
POP1	74.12	0.343982
POP5	90.5	0.649586
PPIL4	70.12	0.699288
PPP1R8	67.5	0.223094
PPRC1	41.88	0.107411
PRELID3B	82.06	0.452062
PRIM1	92.69	0.570155
PRRC2A	39.75	0.0883512
PSMC6	86.88	0.848732
PSMD6	82.38	0.902988
PSMG3	92.94	0.442163
PSMG4	87	0.116421
PWP2	86.38	0.618574
RAD51C	84.38	0.37263
RAE1	92.88	0.442969
RBBP8	53	0.543461
RBM19	70	0.307511
RBM25	67.06	0.5846
RBM8A	80.25	0.464793
RBMX	54.94	0.451896
RCC1	93.81	0.320902
RFC3	87.5	0.760898
RINT1	85.12	0.359136
RNMT	77.38	-0.00989234
RNPC3	67.38	0.246315
RPL10A	79.19	0.892121
RPL11	91.56	0.929408
RPL13	95.38	0.933292
RPL13A	95.75	0.546116
RPL18A	96.31	0.738204
RPL19	94.75	0.93037
RPL21	94.06	0.932859
RPL27	94.31	0.847642
RPL27A	93.75	0.928661
RPL30	88	0.940056
RPL35	94.56	0.82956
RPLP0	79.31	0.845633
RPS15	86.44	0.669582
RPS16	93.88	0.824332
RPS19	92	0.946981
RPS23	94.88	0.904152
RPS26	85.81	0.774025
RPS6	94.19	0.888044
RPS7	86.88	0.937346
SDE2	65.19	0.268083
SEC61A1	72.94	0.400405
SF3A1	66.94	0.672768
SNIP1	66.06	0.485491
SNRNP48	71.56	0.565432
SNRPB	69.5	0.912641
SNRPC	70.38	0.638524
SON	36.12	0.534671
SRSF1	70.81	0.412897
SRSF2	64.31	0.356314
SSU72	95.69	0.375802
SUGP1	64.38	0.126241
SUPT5H	68.56	0.788989
SUPV3L1	83	0.369699
SYMPK	74.56	0.468619
TFIP11	73.88	0.470893
THAP1	70.88	0.352297
THOC1	80.5	0.381733
TIMM23B	54.81	0.897783
TNPO3	94.38	0.195232
TOMM22	71.12	0.17326
TOP1	80.38	0.217426
TPR	60.5	0.566749
TRPM7	69.5	0.45738
TTK	63.44	0.523595
UBA1	92.38	0.288408
UBA3	92.88	-0.0414341
UBA52	93.5	0.657453
UFM1	91.62	0.185888
UQCRB	93.12	0.342162
USP39	79.06	0.548087
UTP18	78.12	0.537834
UXT	88.06	0.604951
VPS28	91.62	0.705447
VPS29	96.62	0.249604
WBP11	62.59	0.61276
WDR74	83.31	0.659983
WDR75	80.44	0.742992
YEATS4	91.56	0.0172211
ZC3H18	51.78	0.123964
ZMAT5	84	0.22782
ZNF207	59.94	0.522085
ZNF574	62	0.00846723
