## Supplementary material for "Multimodal physical evidence uncovers interpretable gene regulatory networks for perturbation prediction": Source Data for Figure 7

### Sheet: ed_fig7
method	holdout_cell_line	mean_pcc_delta
Expression PCA	A549	0.211234
Expression PCA	K562	-0.0587362
Expression PCA	MCF7	0.179766
Random regulon	A549	0.510989
Random regulon	K562	0.150043
Random regulon	MCF7	0.510633
VitaGRN Full regulon	A549	0.495677
VitaGRN Full regulon	K562	0.150085
VitaGRN Full regulon	MCF7	0.454776
Expression PCA + Random	A549	0.447516
Expression PCA + Random	K562	0.128969
Expression PCA + Random	MCF7	0.495126
Expression PCA + VitaGRN Full	A549	0.446425
Expression PCA + VitaGRN Full	K562	0.127917
Expression PCA + VitaGRN Full	MCF7	0.45984
VitaGRN ISM regulon	A549	0.324595
VitaGRN ISM regulon	K562	0.0580961
VitaGRN ISM regulon	MCF7	0.38961
Expression PCA + VitaGRN ISM	A549	0.336223
Expression PCA + VitaGRN ISM	K562	0.00811891
Expression PCA + VitaGRN ISM	MCF7	0.308685
